# Dynamic relocalization and divergent expression of a major facilitator carrier subfamily in diatoms

**DOI:** 10.1101/2024.12.16.628690

**Authors:** Shun Liu, Shun-Min Yang, Chris Bowler, Miroslav Obornik, Richard G. Dorrell

## Abstract

Eukaryotic organisms, including microbial members such as protists and green algae, utilise suites of transporter proteins to move essential metabolites across cell organelle membranes. Amongst these different transporter families, the MCF (Mitochondrial Carrier Family) is one of the most diverse, encompassing essential NAD+ and ADP/ ATP translocators, as well as amino acid, sugar and cofactor transporters. They are typically associated with the mitochondrial inner membrane but some display more dynamic localization. Here, we perform a brief census of MCF domains in the genome of the model diatom alga *Phaeodactylum tricornutum*, identifying a new family of three proteins (termed here and elsewhere “MCFc”) with strong internal sequence conservation but limited similarity to other MCF proteins. Considering both phylogenetic data and experimental localization, we posit that MCFc is widespread across algae with complex red chloroplasts alongside some primary green algae, and contains multiple sub-families targeted to diatom mitochondria, plastids, and endomembranes. Finally, using data from *Tara* Oceans, we identify putative roles for MCFc in diatom cells, including a probable association of the plastid-targeted Phatr3_J46742 sub-family in cellular nitrate assimilation. Our data provide insights into the evolutionary diversification of the membrane transport mechanisms associated with diatoms and other eukaryotic algae.
