## Supplementary material for "Dynamic relocalization and divergent expression of a major facilitator carrier subfamily in diatoms": Table S2

### Sheet: Primers
Table S2. Primers and constructs used for GFP localization of MCF (Phatr3_J46742) and two related proteins (Phatr3_J46612, Phatr3_J42874).
This table provides (top) primer sequences and coding constructs and (bottom) an exemplar plasmid map for pPhat Fcp: C-terminal eGFP localization constructs generated. Plasmids were synthesized using Gibson cloning following Dorrell et al. (2017) with primers fused (Gibson 5', Gibson 3') either to the start and end of the coding sequence minus the stop codon (Phatr3_J42874, Phatr3_J46612) or to t…
1. Primers used	Forward primer ligation site	Reverse primer ligation sequence	Fused coding sequence	Translated peptide	5' UTR length (bp)	Peptide length (aa)
Phatr3_J42874	CAAATTTGTCTGCCGTTTCGAGAAATGACGGATATCAGACGGAAAC	CCTCGCCCTTGCTCACTTCTTCCGCATCCACAGGCGTCCTG	ATGACGGATATCAGACGGAAACGGAGAATTGCTCCATCGCCAAGACTGGGGCGTTTTCGTTGGAAATGGGCAACAGTGCCGCTCTTGCTCGCTCTGTACTGCGCCTCAGAAAGCCCATTGACAATAAACTGCTACGGTGGTTACTCGTTCACGCAACAGGGTAGCAGGAGTTTTGCGGACGCACGAAAAGTTGAAGACGACGAAAAGTCCAAACAAAGATCTCTTCGGATCAACAGCAGCAACAGAGCGCAGAATCCGACAGCTAACCAAAAGACCATGACTCTGAATCAAATTTTGATCAAGGCCGGTAGAAAAGGACTCGGTGGGGGTATTCCTGGTGCACTTGCCGGCATCGTTCAAGTTGTCACACTCATGTGGCTGCGTACGATTATCAATTAC…	MTDIRRKRRIAPSPRLGRFRWKWATVPLLLALYCASESPLTINCYGGYSFTQQGSRSFADARKVEDDEKSKQRSLRINSSNRAQNPTANQKTMTLNQILIKAGRKGLGGGIPGALAGIVQVVTLMWLRTIINYQCRYGTTFRQALVTLLREGGVGRLYRGVAFALIQAPLARFGSTAANDGVEAFVSNFEPTRNWGPGRTTIVASIVVGGWRMLIMPIDTMKTVLQVDSAEGFRNLMRRLKSGKLNVLYQGAFANAIAAIVGHYPWFYIYNWLANSEQVRYLLPSSLLRNAGIGLVASVVSDTVVNCIRVIKTNKQSLGSKHSISYSETIRMVLAADGWKGLFGRGLRTRIFANALQSVVFTVLWRALTERFRRTPVDAEE	0	381
Phatr3_J46612	CAAATTTGTCTGCCGTTTCGAGAAATGTCATCCTCTGCTTCGTCGG	CCTCGCCCTTGCTCACCTTCTTGGGAAAGAGGGCTTCTTC	ATGTCATCCTCTGCTTCGTCGGCTGCTCCGGCACCGGGCAAGGAATCGACACAACCCAGTTTTCGGGAAATCCTCAACAAATCCGCCGCCAGTGCCGTCCGCGGTGGTACCGCCGGAGCTGTTGCCATGGGAGCCAATGTTGCTGCACTCATGTGGATGCGCACTACGATCAACTACCAGTACCGCAATGGTACCAGTTTCCCCGTCGCACTCCGGGCGCTCTACGCCGACGGCGGGATTCCTCGTTTCTACCGGGGGGTCCTGCCCGCCTTGGCCCAGGGACCCCTCAGTCGCTTTGGTGACACGGCGGCCAATACTGGTATCCTTACCATGCTCAACTCCCTGGACGCCACCAAGGATATCAACATTGGCTTCAAGACCGTAGCGGCGTCCACCGCC…	MSSSASSAAPAPGKESTQPSFREILNKSAASAVRGGTAGAVAMGANVAALMWMRTTINYQYRNGTSFPVALRALYADGGIPRFYRGVLPALAQGPLSRFGDTAANTGILTMLNSLDATKDINIGFKTVAASTAAALFRIVIMPIDTVKTTMQVTGKFSNVVDKVKVNGPFALYNGSLAAASATFVGHYPWFATYNFLSEKIPKQDTQLAELGRRAIMGFCSSAISDTCSNSIRVVKVYKQSHPEQLTYAKVVSNVLQESGVRGLFFRGLETKILANGLQGILFSILWKHFEEALFPKK	0	298
Phatr3_J46742	CAAATTTGTCTGCCGTTTCGAGAAATGGCTTACCTTAGGACGATAATTTTC	CCTCGCCCTTGCTCACATGTATAGTCTCTTCATCCAC	ATGGCTTACCTTAGGACGATAATTTTCTGTTGCAATGGCATTGTTTTATACTTTCATACTGACGCGCATGTAGTTACAGTTAGCGTATTTTGGCGCCCGTGATTCAGGATTCTGAGCCATCAAGCCACTGACATGACAGTGAATCATTCCTTCGGTTTCTCTCACGGCTCGTTGCGTATCACTTCCTCCCGGACCGACGCGTTCACACCATGAGGACTTCCTTCGGTATGCAGCTCAGCATCCTGGTTTTGGTTGTTCACACTGCACTATCATTCACACCACAGTCAGCCGAGAAGCCGACGATGGCAGCGTGGAAGCGTCCATCGACGGACGATGTATCCCACAGCGGAGATCAAGACCTTACAACAAAAGATGTTTCCCGCCGTTTTTTTCTGGGGA…	MRTSFGMQLSILVLVVHTALSFTPQSAEKPTMAAWKRPSTDDVSHSGDQDLTTKDVSRRFFLGTAVSTGIVLAGSNIANAVDEETIH	209	87
Vector forward (eGFP)	GTGAGCAAGGGCGAGG
Vector reverse (FcpA)	TTCTCGAAACGGCAGACAAATTTG
2. Exemplar plasmid map
LOCUS pPHat-Phatr3_J46742-eGFP 5240 bp DNA circular UNA 23-AUG-2021
DEFINITION A new nucleotide sequence entered manually.
ACCESSION urn.local...o-ibzzgri
VERSION urn.local...o-ibzzgri
KEYWORDS .
SOURCE
ORGANISM
.
FEATURES Location/Qualifiers
misc_feature 594..1404
/note="Geneious type: ORF"
primer_bind 688..714
misc_feature complement(688..714)
/note="Geneious type: primer_bind_reverse"
misc_feature complement(1584..1603)
/note="Geneious type: primer_bind_reverse"
primer_bind 1667..1686
promoter 1886..2330
primer_bind 2168..2190
misc_feature complement(2305..2330)
/note="Geneious type: primer_bind_reverse"
misc_feature complement(2307..2330)
/note="Geneious type: primer_bind_reverse"
misc_feature 2331..2800
/note="Geneious type: Editing History Replacement"
misc_feature <2801..3517
/note="Geneious type: ORF"
primer_bind 2801..2826
primer_bind <2801..2816
misc_feature complement(2932..2950)
/note="Geneious type: primer_bind_reverse"
terminator 3549..3874
primer_bind 3549..3578
misc_feature complement(3602..3621)
/note="Geneious type: primer_bind_reverse"
promoter 3876..4114
misc_feature complement(4095..4114)
/note="Geneious type: primer_bind_reverse"
misc_feature 4116..4497
/note="Geneious type: ORF"
primer_bind 4135..4152
primer_bind 4467..4491
misc_feature complement(4467..4491)
/note="Geneious type: primer_bind_reverse"
primer_bind 4473..4491
misc_feature complement(4473..4491)
/note="Geneious type: primer_bind_reverse"
terminator 4499..4738
misc_feature complement(4904..4923)
/note="Geneious type: primer_bind_reverse"
primer_bind 4971..4990
ORIGIN
1 cagttcggtg taggtcgttc gctccaagct gggctgtgtg cacgaacccc ccgttcagcc
61 cgaccgctgc gccttatccg gtaactatcg tcttgagtcc aacccggtaa gacacgactt
121 atcgccactg gcagcagcca ctggtaacag gattagcaga gcgaggtatg taggcggtgc
181 tacagagttc ttgaagtggt ggcctaacta cggctacact agaaggacag tatttggtat
241 ctgcgctctg ctgaagccag ttaccttcgg aaaaagagtt ggtagctctt gatccggcaa
301 acaaaccacc gctggtagcg gtggtttttt tgtttgcaag cagcagatta cgcgcagaaa
361 aaaaggatct caagaagatc ctttgatctt ttctacgggg tctgacgctc agtggaacga
421 aaactcacgt taagggattt tggtcatgag attatcaaaa aggatcttca cctagatcct
481 tttaaattaa aaatgaagtt ttaaatcaat ctaaagtata tatgagtaaa cttggtctga
541 cagttaccaa tgcttaatca gtgaggcacc tatctcagcg atctgtctat ttcgttcatc
601 catagttgcc tgactccccg tcgtgtagat aactacgata cgggagggct taccatctgg
661 ccccagtgct gcaatgatac cgcgagaccc acgctcaccg gctccagatt tatcagcaat
721 aaaccagcca gccggaaggg ccgagcgcag aagtggtcct gcaactttat ccgcctccat
781 ccagtctatt aattgttgcc gggaagctag agtaagtagt tcgccagtta atagtttgcg
841 caacgttgtt gccattgcta caggcatcgt ggtgtcacgc tcgtcgtttg gtatggcttc
901 attcagctcc ggttcccaac gatcaaggcg agttacatga tcccccatgt tgtgcaaaaa
961 agcggttagc tccttcggtc ctccgatcgt tgtcagaagt aagttggccg cagtgttatc
1021 actcatggtt atggcagcac tgcataattc tcttactgtc atgccatccg taagatgctt
1081 ttctgtgact ggtgagtact caaccaagtc attctgagaa tagtgtatgc ggcgaccgag
1141 ttgctcttgc ccggcgtcaa tacgggataa taccgcgcca catagcagaa ctttaaaagt
1201 gctcatcatt ggaaaacgtt cttcggggcg aaaactctca aggatcttac cgctgttgag
1261 atccagttcg atgtaaccca ctcgtgcacc caactgatct tcagcatctt ttactttcac
1321 cagcgtttct gggtgagcaa aaacaggaag gcaaaatgcc gcaaaaaagg gaataagggc
1381 gacacggaaa tgttgaatac tcatactctt cctttttcaa tattattgaa gcatttatca
1441 gggttattgt ctcatgagcg gatacatatt tgaatgtatt tagaaaaata aacaaatagg
1501 ggttccgcgc acatttcccc gaaaagtgcc acctgacgtc taagaaacca ttattatcat
1561 gacattaacc tataaaaata ggcgtatcac gaggcccttt cgtctcgcgc gtttcggtga
1621 tgacggtgaa aacctctgac acatgcagct cccggagacg gtcacagctt gtctgtaagc
1681 ggatgccggg agcagacaag cccgtcaggg cgcgtcagcg ggtgttggcg ggtgtcgggg
1741 ctggcttaac tatgcggcat cagagcagat tgtactgaga gtgcaccata tggacatatt
1801 gtcgttagaa cgcggctaca attaatacat aaccttatgt atcatacaca tacgatttag
1861 gtgacactat agaaccagat cccccgggct gcaggacgca atggaggatt atcaccgcaa
1921 aaatgaactt cgaaaaaaac tttcgagcga ccatggaaaa ggaggatcag attcagatta
1981 caacagtgga ttgctctggt agcaaatatc ttctgctaga ttggctcatg gtcggttttg
2041 gacgttcgaa gctcaccgtc aaaagaaaca aaagagaaga atgacgtctt cgtgacgtag
2101 aatctacgac tgtactcgga tctgggaaat gaattgactc acggtcttct tcgagtcctg
2161 ttacaggccc ttggtccgaa cccccacacg atttttgcac caaagatttg cttcaatttg
2221 ctggatgttt tgactgcaag atcagctggc ctagcaagag tgctcgtgtt gcttcgtcgg
2281 gaatccctac gaatttcagt tctgcacaaa tttgtctgcc gtttcgagaa atggcttacc
2341 ttaggacgat aattttctgt tgcaatggca ttgttttata ctttcatact gacgcgcatg
2401 tagttacagt tagcgtattt tggcgcccgt gattcaggat tctgagccat caagccactg
2461 acatgacagt gaatcattcc ttcggtttct ctcacggctc gttgcgtatc acttcctccc
2521 ggaccgacgc gttcacacca tgaggacttc cttcggtatg cagctcagca tcctggtttt
2581 ggttgttcac actgcactat cattcacacc acagtcagcc gagaagccga cgatggcagc
2641 gtggaagcgt ccatcgacgg acgatgtatc ccacagcgga gatcaagacc ttacaacaaa
2701 agatgtttcc cgccgttttt ttctggggac tgcggtttcg accggaattg tccttgcagg
2761 atccaatatc gccaatgcag tggatgaaga gactatacat gtgagcaagg gcgaggagct
2821 gttcaccggg gtggtgccca tcctggtcga gctggacggc gacgtaaacg gccacaagtt
2881 cagcgtgtcc ggcgagggcg agggcgatgc cacctacggc aagctgaccc tgaagttcat
2941 ctgcaccacc ggcaagctgc ccgtgccctg gcccaccctc gtgaccaccc tgacctacgg
3001 cgtgcagtgc ttcagccgct accccgacca catgaagcag cacgacttct tcaagtccgc
3061 catgcccgaa ggctacgtcc aggagcgcac catcttcttc aaggacgacg gcaactacaa
3121 gacccgcgcc gaggtgaagt tcgagggcga caccctggtg aaccgcatcg agctgaaggg
3181 catcgacttc aaggaggacg gcaacatcct ggggcacaag ctggagtaca actacaacag
3241 ccacaacgtc tatatcatgg ccgacaagca gaagaacggc atcaaggtga acttcaagat
3301 ccgccacaac atcgaggacg gcagcgtgca gctcgccgac cactaccagc agaacacccc
3361 catcggcgac ggccccgtgc tgctgcccga caaccactac ctgagcaccc agtccgccct
3421 gagcaaagac cccaacgaga agcgcgatca catggtcctg ctggagttcg tgaccgccgc
3481 cgggatcact ctcggcatgg acgagctgta caagtaatct agagtcgacc tgcaggcatg
3541 caagcttcag aagcgtgcta tcgaactcaa ccagggacgt gcggcacaaa tgggcatcct
3601 tgctctcatg gtgcacgaac agttgggagt ctctatcctt ccttaaaaat ttaattttca
3661 ttagttgcag tcactccgct ttggtttcac agtcaggaat aacactagct cgtcttcacc
3721 atggatgcca atctcgccta ttcatggtgt ataaaagttc aacatccaaa gctagaactt
3781 ttggaaagag aaagaatatc cgaatagggc acggcgtgcc gtattgttgg agtggactag
3841 cagaaagtga ggaaggcaca ggatgagttt tctcgagaca taccttcagc gtcgtcttca
3901 ctgtcacagt caactgacag taatcgttga tccggagaga ttcaaaattc aatctgtttg
3961 gacctggata agacacaaga gcgacatcct gacatgaacg ccgtaaacag caaatcctgg
4021 ttgaacacgt atccttttgg gggcctccgc tacgacgctc gctccagctg gggcttcctt
4081 actatacaca gcgcgcatat ttcacggttg ccagatgtca agatggccaa gttgaccagt
4141 gccgttccgg tgctcaccgc gcgcgacgtc gccggagcgg tcgagttctg gaccgaccgg
4201 ctcgggttct cccgggactt cgtggaggac gacttcgccg gtgtggtccg ggacgacgtg
4261 accctgttca tcagcgcggt ccaggaccag gtggtgccgg acaacaccct ggcctgggtg
4321 tgggtgcgcg gcctggacga gctgtacgcc gagtggtcgg aggtcgtgtc cacgaacttc
4381 cgggacgcct ccgggccggc catgaccgag atcggcgagc agccgtgggg gcgggagttc
4441 gccctgcgcg acccggccgg caactgcgtg cacttcgtgg ccgaggagca ggactgaacc
4501 ttccttaaaa atttaatttt cattagttgc agtcactccg ctttggtttc acagtcagga
4561 ataacactag ctcgtcttca ccatggatgc caatctcgcc tattcatggt gtataaaagt
4621 tcaacatcca aagctagaac ttttggaaag agaaagaata tccgaatagg gcacggcgtg
4681 ccgtattgtt ggagtggact agcagaaagt gaggaaggca caggatgagt tttctcgagg
4741 ccggtctccc tatagtgagt cgtattaatt tcgataagcc aggttaacct gcattaatga
4801 atcggccaac gcgcggggag aggcggtttg cgtattgggc gctcttccgc ttcctcgctc
4861 actgactcgc tgcgctcggt cgttcggctg cggcgagcgg tatcagctca ctcaaaggcg
4921 gtaatacggt tatccacaga atcaggggat aacgcaggaa agaacatgtg agcaaaaggc
4981 cagcaaaagg ccaggaaccg taaaaaggcc gcgttgctgg cgtttttcca taggctccgc
5041 ccccctgacg agcatcacaa aaatcgacgc tcaagtcaga ggtggcgaaa cccgacagga
5101 ctataaagat accaggcgtt tccccctgga agctccctcg tgcgctctcc tgttccgacc
5161 ctgccgctta ccggatacct gtccgccttt ctcccttcgg gaagcgtggc gctttctcaa
5221 tgctcacgct gtaggtatct
//
